# Posttranslational modification of the RHO of plants protein RACB by phosphorylation and cross-kingdom conserved ubiquitination

**DOI:** 10.1101/2020.05.28.121228

**Authors:** Lukas Weiß, Lana Gaelings, Tina Reiner, Julia Mergner, Bernhard Kuster, Attila Fehér, Götz Hensel, Manfred Gahrtz, Jochen Kumlehn, Stefan Engelhardt, Ralph Hückelhoven

## Abstract

Small RHO-type G-proteins act as signaling hubs and master regulators of polarity in eukaryotic cells. Their activity is tightly controlled, as defective RHO signaling leads to aberrant growth and developmental defects. Two major processes regulate G-protein activity: canonical shuttling between different nucleotide bound states and posttranslational modification (PTM), of which the latter can support or suppress RHO signaling, depending on the individual PTM. In plants, regulation of Rho of plants (ROPs) signaling activity has been shown to act through nucleotide exchange and GTP hydrolysis, as well as through lipid modification, but there is little data available on phosphorylation or ubiquitination of ROPs. Hence, we applied proteomic analyses to identify PTMs of the barley ROP RACB. We observed *in vitro* phosphorylation by barley ROP binding kinase 1 and *in vivo* ubiquitination of RACB. Comparative analyses of the newly identified RACB phosphosites and human RHO protein phosphosites revealed conservation of modified amino acid residues, but no overlap of actual phosphorylation patterns. However, the identified RACB ubiquitination site is conserved in all ROPs from *Hordeum vulgare*, *Arabidopsis thaliana* and *Oryza sativa* and in mammalian Rac1 and Rac3. Point mutation of this ubiquitination site leads to stabilization of RACB. Hence, this highly conserved lysine residue may regulate protein stability across different kingdoms.
