## Supplementary material for "Posttranslational modification of the RHO of plants protein RACB by phosphorylation and cross-kingdom conserved ubiquitination": such as three different barley ROPGAPs (S4 Table).

### Sheet: Barley ROPGAP phospho data
All data in this sheet originate from the barley RACB phosphosite-screenings; please refer to Fig. S2 for details about the screens
Accession number	Name	Class	Modified peptide with Phosphosites and Score(s)	Source	Condition	Arabidopsis thaliana homolog	FASTA sequence
HORVU2Hr1G094320.1	NA	CRIB-GAP	MS(0.001)GS(0.038)GKEFGS(0.962)R	Screen 1	Protoplasts RACB +RBK1 +MG132 ; IP only	AtROPGAP3, At2g46710	MAPFQMRFGLGISPSRTYDDEEEEEEEDDEEEEEEFEEEGEEDDMEAESDGTASPPSTMMQAGRGGGLVGAVVGALRRSLVMCSAGAMGDADDSDSDDEEGMEIGRPMDVRHVAHVTFDRFGGFLGLPADLEPDVPRPTPGVSASVFGVSPTSLQCSYDQRGNSVPTILMMMQRKLYLREGLKIEGIFRINAENGQEICVRDQLNSGVVPDEVDLHCLAGLIKAWFRELPTGVLDTLTPEQVMHCNTEEECALLASMLPPVEGALLNWAINLMADVVELENYNKMNARNIAMVFAPNMTQMADPLTALMHAVQVMNFLRTLIVRTLREREEAAAASMTLQSCSDSPNDQDEPQMPEHLEKPSTCSIQERVDHPMIDKAISEQLLSEAQQVLHNSKNDFE…
HORVU2Hr1G023000.5	NA	PH-GAP	CSLS(1)PDSR	Screen 2	Protoplasts HA+IMAC, RACB+IMAC, RACB+RBK1+IMAC	AtPHGAP2, At5g19390	ERGERREGSRRAGGQPVCACVRSRNRCRIRSSTSTSGGWGWGLGYLTPPGREMLCFGVRAGASLFPFVEFSGLSSGRRDGAEEQCGSGVVSCVAALMRKATERWMVFKSGPLFISSKGIGWKSWKKRWFILTRTSLIFFKNDPNTLPQRGGEVNVTLGGIDLNNSGSVVVREDKKLLTVLFPDGRDGRAFTLKAETSEDLLEWKTALEEALAQAPNAALVIGHNGIFRNDTPDAYEGATPNWREKRPTKSLVVGRPILLALEDIDGSPSFLEKALCFLEKHGIKVEGILRQAADVEEVDRRMNEYEQGRTEFAPDEDAHVIGDCVKHVLRELPSSPVPASCCTALLEAFRLECKESRVNSMRAAMSETFPEPNRRLLQRILRMMHTVASHTTENRMTPS…
HORVU2Hr1G023000.5	NA	PH-GAP	ILSGNLS(0.993)ES(0.583)S(0.424)AR	Screen 2	protoplasts HA+IMAC, RACB+IMAC	AtPHGAP2, At5g19390	ERGERREGSRRAGGQPVCACVRSRNRCRIRSSTSTSGGWGWGLGYLTPPGREMLCFGVRAGASLFPFVEFSGLSSGRRDGAEEQCGSGVVSCVAALMRKATERWMVFKSGPLFISSKGIGWKSWKKRWFILTRTSLIFFKNDPNTLPQRGGEVNVTLGGIDLNNSGSVVVREDKKLLTVLFPDGRDGRAFTLKAETSEDLLEWKTALEEALAQAPNAALVIGHNGIFRNDTPDAYEGATPNWREKRPTKSLVVGRPILLALEDIDGSPSFLEKALCFLEKHGIKVEGILRQAADVEEVDRRMNEYEQGRTEFAPDEDAHVIGDCVKHVLRELPSSPVPASCCTALLEAFRLECKESRVNSMRAAMSETFPEPNRRLLQRILRMMHTVASHTTENRMTPS…
HORVU2Hr1G023000.5	NA	PH-GAP	ILSGNLS(0.993)ES(0.583)S(0.424)AR	Screen 2	protoplasts RACB+IMAC	AtPHGAP2, At5g19390	ERGERREGSRRAGGQPVCACVRSRNRCRIRSSTSTSGGWGWGLGYLTPPGREMLCFGVRAGASLFPFVEFSGLSSGRRDGAEEQCGSGVVSCVAALMRKATERWMVFKSGPLFISSKGIGWKSWKKRWFILTRTSLIFFKNDPNTLPQRGGEVNVTLGGIDLNNSGSVVVREDKKLLTVLFPDGRDGRAFTLKAETSEDLLEWKTALEEALAQAPNAALVIGHNGIFRNDTPDAYEGATPNWREKRPTKSLVVGRPILLALEDIDGSPSFLEKALCFLEKHGIKVEGILRQAADVEEVDRRMNEYEQGRTEFAPDEDAHVIGDCVKHVLRELPSSPVPASCCTALLEAFRLECKESRVNSMRAAMSETFPEPNRRLLQRILRMMHTVASHTTENRMTPS…
HORVU2Hr1G023000.5	NA	PH-GAP	ILS(0.01)GNLS(0.977)ES(0.344)S(0.669)AR	Screen 2	protoplasts HA+IMAC	AtPHGAP2, At5g19390	ERGERREGSRRAGGQPVCACVRSRNRCRIRSSTSTSGGWGWGLGYLTPPGREMLCFGVRAGASLFPFVEFSGLSSGRRDGAEEQCGSGVVSCVAALMRKATERWMVFKSGPLFISSKGIGWKSWKKRWFILTRTSLIFFKNDPNTLPQRGGEVNVTLGGIDLNNSGSVVVREDKKLLTVLFPDGRDGRAFTLKAETSEDLLEWKTALEEALAQAPNAALVIGHNGIFRNDTPDAYEGATPNWREKRPTKSLVVGRPILLALEDIDGSPSFLEKALCFLEKHGIKVEGILRQAADVEEVDRRMNEYEQGRTEFAPDEDAHVIGDCVKHVLRELPSSPVPASCCTALLEAFRLECKESRVNSMRAAMSETFPEPNRRLLQRILRMMHTVASHTTENRMTPS…
HORVU2Hr1G023000.5	NA	PH-GAP	QHVLT(0.003)QS(0.016)S(0.02)S(0.114)KPFS(0.847)R	Screen 2	protoplasts RACB+IMAC	AtPHGAP2, At5g19390	ERGERREGSRRAGGQPVCACVRSRNRCRIRSSTSTSGGWGWGLGYLTPPGREMLCFGVRAGASLFPFVEFSGLSSGRRDGAEEQCGSGVVSCVAALMRKATERWMVFKSGPLFISSKGIGWKSWKKRWFILTRTSLIFFKNDPNTLPQRGGEVNVTLGGIDLNNSGSVVVREDKKLLTVLFPDGRDGRAFTLKAETSEDLLEWKTALEEALAQAPNAALVIGHNGIFRNDTPDAYEGATPNWREKRPTKSLVVGRPILLALEDIDGSPSFLEKALCFLEKHGIKVEGILRQAADVEEVDRRMNEYEQGRTEFAPDEDAHVIGDCVKHVLRELPSSPVPASCCTALLEAFRLECKESRVNSMRAAMSETFPEPNRRLLQRILRMMHTVASHTTENRMTPS…
HORVU2Hr1G050640.1	NA	Rho-GAP	ATDFFS(0.078)S(0.054)S(0.261)S(0.607)FK	Screen 2	protoplasts HA+IMAC	uncharacterized, At5g61530	MPLVESPQWRRKATDFFSSSSFKLKQAGQSAGDNIADVAGKVGTVVKSRWAIFQDARQRPPLPGDTVQERFISAAANTGVILRKGISETKEKVAVGKVKVEEAAKKTADKSKTILNNIERWQKGVASSDVFGVPVEATAQREQSGKAVPLILVRCADHLVISGLSNEYLFKSEGDRKVLQQLVSLYNEDSGASLPDGVSPIDVAALIKCYLASIPEPLTTFALYDELKDARVSIDDLKNILKKLPNVNYMTLEFVTSLLLRVSRKSALNKMDSRTLAVEFAPLIIWQQGDSGTDLRNHLRFTLKPPPKIVDTTSTITWDLLDEDDVDASSQIPLDDASPPDYGAIEVIQCLIEHHNPIFTDANETVWR
HORVU4Hr1G021830.1	MAGAP1	CRIB-GAP	QVEGS(1)EEEEER	Screen 2	Protoplasts HA+IMAC, RACB+IMAC, RACB+RBK1+IMAC	uncharacterized, At5g22400	MTEVALFRGPTNLASPASRGSSSSSSTSLRYLADSDVLQRGTTSSAQGPAGSAERQVEGSEEEEERWSFLALLLELLRKSLLRCRAEDGGEGHGQGGMEIGLPTDVQHVAHVTFDRFHGFLGLPVEFEPEVPRRAPSASASVFGVSTQSMQCSYDSRGNSVPTILLMMQRRLYEQGGLRAEGIFRINAENSQEEFVRDHLNSGSVPDGIDVHCLAGLIKAWFRELPSGVLDSIPPEQVMQCQSEEDCARVAKCLPPTESALLDWAVNLMADVVQEEQINKMSDRNVAMVFAPNMTQMADPLTALMYAVQVMNFLKMLIQKTLKDREESNLEEASLPQKDPSDENGHQNPSLPVNPQPEEISRRPSFVSEEPLVYSPTHSAEDKPPAEGDSIASIVQTSN…
	NA = not available
