## Supplementary material for "Posttranslational modification of the RHO of plants protein RACB by phosphorylation and cross-kingdom conserved ubiquitination": S5 Table

### Sheet: Tabelle1
Primer name	Primer sequence 5' -> 3'
RACBCA-Esp-Start	TCGTCTCTAATGAGCGCGTCCAGGTTC
RACBCA-Esp-Stop	TCGTCTCTACTACAAGATGGAGCAAGCCC
RACBCA∆CSIL-Esp-Stop	TCGTCTCTACTAAGCCCCCCTCTGCGC
3xHA-XmaI-F	TTTCCCGGGATGTACCCATACGATGTTC
RACBCA-XmaI-R	TTTCCCGGGCTACAAGATGGAGCAAGCCC
RACB-CA∆CSIL-XmaI-R	TTTCCCGGGTACTAAGCCCCCCTCTGCGC
UL1-XmaI-R	TTTCCCGGGCTAGCCTCCTCCGC
RACBCA-EcoRI-F	CCGGAATTCATGAGCGCGTCCAGGTTCATAAAG
RACBCA-XhoI-R	GTGCTCGAGCAAGATGGAGCAAGCCCCCCTCTG
RBK1-F	GACGAATTCATGAAACTAAGGGAGT
RBK1-R	CTAGTCGACTTACTGCTCCAACGCAA
RBK1KD-mut-F	GAGGTCTACGATGGACAGCTT
RBK1KD-mut-R	AAGCTGTCCATCGTAGACCTC
RACB-Gateway-F	GGGGACAAGTTTGTACAAAAAAGCAGGCTCACAAATGAGCGCGTCCAGGTTCATAAAGTGC
RACB-Gateway-R	GGGGACCACTTTGTACAAGAAAGCTGGGTCACCGCCTCCGGACTACAAGATGGAGCAAGCCCCCC
RACB-SDM-G15V-F	GTGCGTCACCGTGGGGGACGTCGCCGTCGGCAAGACCTGCATGC
RACB-SDM-G15V-R	GCATGCAGGTCTTGCCGACGGCGACGTCCCCCACGGTGACGCAC
RACB-SDM-T20N-F	GGTGTAGGAGATGAGCATGCAGTTCTTGCCGACGGCGCCGTCC
RACB-SDM-T20N-R	CAAGTGCGTGGCCGTGGGCGACGGCGCCGTGGGCAAGAACTGCATGCTC
RACB-SDM-K167R-F	GCTCGAAGACCCAACTAAATGTCAGGGGTGTATTTGAT
RACB-SDM-K167R-R	ATCAAATACACCCCTGACATTTAGTTGGGTCTTCGAGC
RIC171-Gateway-F	GGGGACAAGTTTGTACAAAAAAGCAGGCTCACAAATGGCGTCCAACTACAAGATGAAAGG
RIC171-Gateway-R	GGGGACCACTTTGTACAAGAAAGCTGGGTCACCGCCTCCGGATCAAGATATCACACTATTGGTGTCAATGG
